# RatA is not a toxin but serves as a ubiquinone shuttle

**DOI:** 10.64898/2026.05.04.722385

**Authors:** Michel Fasnacht, Leila Jensen, Denise Schratt, Isabella Moll

**Affiliations:** Max Perutz Labs, Vienna BioCenter, 1030 Vienna, Austria; University of Vienna, Vienna, Austria; University of Vienna, Doctoral School in Microbiology and Environmental Science, Vienna, Austria

## Abstract

Conflicting roles have been proposed for the *E. coli* protein RatA. Initially described as a ribosome targeting toxin, a later report pronounced it the bacterial homologue to the inner mitochondrial membrane protein Coq10. Coq10 proteins are conserved from prokaryotes to human and implicated to serve a lipid chaperone role in the biosynthesis of ubiquinone, a crucial electron carrier during aerobic respiration. We recently identified that the contradictory results published for RatA can be attributed to a mis-annotation of the gene in the reference genome. Here, we further elucidate the molecular function of RatA. We clarify that RatA is not a toxin but serves as a lipid shuttle for ubiquinone from its cytosolic biosynthesis complex to the inner membrane. Furthermore, we show that the loss of RatA results in an impaired, but not abolished electron transport chain and demonstrate broad metabolic adaptations of the cells as a consequence. Therefore, we propose to rename RatA to UbiM to reflect its function and to be in accordance with the naming convention of other ubiquinone biosynthesis proteins.
