## Supplementary Data 2 for "RatA is not a toxin but serves as a ubiquinone shuttle"

### Sheet: INFO
More targeted analysis of the change of the proteins involved in the indicated cellular processes upon ratAB deletion
The following data is provided in the corresponding sheets:
CoQ8 Synthesis: All identified proteins involved in the biosynthesis of ubiquinone
Respiration: All identified proteins from the respiratory complexes that form the electron transport chain
OxyR: Abundance of OxyR and of all identified proteins from the OxyR-Regulon, filterable by whether OxyR acts as an activatior, repressor, or both
SoxRS: Abundance of SoxR and SoxS, as well as of all identified proteins from the SoxS-Regulon, filterable by whether SoxS acts as an activatior or repressor

### Sheet: CoQ8 Synthesis
					KO / WT
	UniProt ID	Gene name	Protein name	Molecular weight [kDa]	P-value	Adjusted p-value	Ratio [log2]	Average expression
ubiquinone biosynthesis (aerobic pathway)	P0AGK1	ubiA	4-hydroxybenzoate octaprenyltransferase	32.49	0.0425691	0.103426	-0.235391	9.61347
	P0A6A0	ubiB	Probable protein kinase UbiB	63.16	0.285154	0.416294	-0.0744585	11.5787
	P26602	ubiC	Chorismate pyruvate-lyase	18.77	0.000741256	0.00452437	0.27659	11.6758
	P0AAB4	ubiD	3-octaprenyl-4-hydroxybenzoate carboxy-lyase	55.57	0.929765	0.955866	-0.00419505	12.2825
	P0A887	ubiE	Ubiquinone/menaquinone biosynthesis C-methyltransferase UbiE	28.06	0.00015636	0.00133395	0.244996	14.3801
	P75728	ubiF	3-demethoxyubiquinol 3-hydroxylase	42.93	7.06855e-05	0.000726947	0.30597	12.9395
	P17993	ubiG	Ubiquinone biosynthesis O-methyltransferase	26.54	0.0255072	0.0705324	0.150828	12.7795
	P25534	ubiH	2-octaprenyl-6-methoxyphenol hydroxylase	42.26	0.00698789	0.0266641	0.196108	10.5665
	P25535	ubiI	2-octaprenylphenol hydroxylase	44.22	0.00304524	0.0139616	0.182724	11.7899
	P0ADP7	ubiJ	Ubiquinone biosynthesis accessory factor UbiJ	22.14	0.0115289	0.0387261	0.184404	11.2559
	Q46868	ubiK	Ubiquinone biosynthesis accessory factor UbiK	11.27	0.065624	0.141878	0.156306	11.6343
	P0AG03	ubiX	Flavin prenyltransferase UbiX	20.68	0.830976	0.890076	-0.0318348	8.32901
O2-independent pathway	P64599	ubiT	Ubiquinone biosynthesis accessory factor UbiT	19.66	4.00934e-06	7.43213e-05	1.93851	7.51858
	P45527	ubiU	Ubiquinone biosynthesis protein UbiU	37.02	8.54583e-10	3.18102e-07	-4.56956	8.04209
	P45475	ubiV	Ubiquinone biosynthesis protein UbiV	32.51	2.00029e-06	4.2302e-05	-3.67512	8.56692

### Sheet: Respiration
					KO / WT
Complex	Representative protein	Gene name	Protein name	Molecular weight [kDa]	P-value	Adjusted p-value	Ratio [log2]	Average expression
NADH:quinone oxidoreductase I	P0AFD1	nuoE	NADH-quinone oxidoreductase subunit E	18.58	0.0426211	0.103469	0.62479	13.2208
	P0AFD4	nuoH	NADH-quinone oxidoreductase subunit H	36.19	0.0489143	0.114133	0.324996	14.3443
	P33607	nuoL	NADH-quinone oxidoreductase subunit L	66.39	0.00549806	0.0221635	0.300867	12.5723
	P0AFE8	nuoM	NADH-quinone oxidoreductase subunit M	56.49	0.011253	0.0379267	0.289441	12.2486
	P0AFC7	nuoB	NADH-quinone oxidoreductase subunit B	25.04	0.000551288	0.00356793	0.257862	15.1472
	P31979	nuoF	NADH-quinone oxidoreductase subunit F	49.26	0.00455796	0.0191434	0.256415	14.9972
	P0AFF0	nuoN	NADH-quinone oxidoreductase subunit N	52.01	0.0056823	0.0226012	0.249424	12.4045
	P33602	nuoG	NADH-quinone oxidoreductase subunit G	100.24	0.0013112	0.00710745	0.237225	15.2841
	P0AFD6	nuoI	NADH-quinone oxidoreductase subunit I	20.52	0.0141567	0.0454195	0.232979	14.8983
	P33599	nuoC	NADH-quinone oxidoreductase subunit C/D	68.19	0.00140849	0.00752452	0.209517	15.6985
	P0AFC3	nuoA	NADH-quinone oxidoreductase subunit A	16.45	0.0216011	0.0626745	0.168472	14.9234
	P0AFE0	nuoJ	NADH-quinone oxidoreductase subunit J	19.86	0.453564	0.574949	-0.0915101	13.1143
	P0AFE4	nuoK	NADH-quinone oxidoreductase subunit K	10.84	0.244155	0.375038	-0.133631	11.3198
NADH:quinone oxidoreductase II	P00393	ndh	Type II NADH:quinone oxidoreductase	47.33	2.80512e-06	5.61586e-05	0.964091	14.4358
succinate:quinone oxidoreductase	P0AC41	sdhA	Succinate dehydrogenase flavoprotein subunit	64.38	0.00192911	0.00954385	0.323163	17.023
	P07014	sdhB	Succinate dehydrogenase iron-sulfur subunit	26.75	0.00953415	0.033618	0.275027	16.701
	P0AC44	sdhD	Succinate dehydrogenase hydrophobic membrane anchor subunit	12.86	0.0133836	0.0437724	0.186731	14.6777
	P69054	sdhC	Succinate dehydrogenase cytochrome b556 subunit	14.29	0.210009	0.335455	0.148628	14.0637
cytochrome bd-I ubiquinol:oxygen oxidoreductase	P0ABJ9	cydA	Cytochrome bd-I ubiquinol oxidase subunit 1	58.17	1.63116e-05	0.000229971	-0.866418	16.4039
	P0ABK2	cydB	Cytochrome bd-I ubiquinol oxidase subunit 2	42.42	3.29454e-06	6.38291e-05	-0.882616	14.4663
cytochrome bd-II ubiquinol:oxygen oxidoreductase	P26459	appC	Cytochrome bd-II ubiquinol oxidase subunit 1	57.88	0.000120517	0.00108682	-0.617064	10.0364
	P26458	appB	Cytochrome bd-II ubiquinol oxidase subunit 2	42.4	6.60306e-05	0.000688507	-1.13284	10.1123
cytochrome bo3 ubiquinol:oxygen oxidoreductase	P0ABI8	cyoB	Cytochrome bo(3) ubiquinol oxidase subunit 1	74.32	0.00411641	0.0176091	0.459737	14.3148
	P0ABJ3	cyoC	Cytochrome bo(3) ubiquinol oxidase subunit 3	22.61	0.0235896	0.0664537	0.353936	10.3595
	P0ABJ1	cyoA	Cytochrome bo(3) ubiquinol oxidase subunit 2	34.89	0.00299709	0.0137619	0.30702	14.9767

### Sheet: OxyR
					KO / WT
Function	Representative protein	Gene name	Protein name	Molecular weight [kDa]	P-value	Adjusted p-value	Ratio [log2]	Average expression
H2O2	P0ACQ4	oxyR	DNA-binding transcriptional dual regulator OxyR	34.25	0.176597	0.296434	-0.110234	13.161
					KO / WT
Representative protein	Gene name	OxyR Regulation	Protein name	Molecular weight [kDa]	P-value	Adjusted p-value	Ratio [log2]	Average expression
P68688	grxA	activator	Glutaredoxin 1	9.68	0.0220114	0.0632539	0.852393	8.90887
P25665	metE	activator	5-methyltetrahydropteroyltriglutamate--homocysteine methyltransferase	84.62	0.00171478	0.00872795	0.79088	11.1038
P0A769	mntH	activator	Divalent metal cation transporter MntH	44.17	0.00425557	0.0180501	0.739031	8.26521
P0AGG4	trxC	activator	Thioredoxin 2	15.54	0.00666469	0.0256262	0.668957	10.932
P07003	poxB	activator	Pyruvate dehydrogenase [ubiquinone]	61.97	1.42137e-06	3.28335e-05	0.657314	15.3982
P77667	sufA	activator	Iron-sulfur cluster assembly protein SufA	13.29	0.0218172	0.0629954	0.576659	8.60261
P0A9F9	metR	activator	HTH-type transcriptional regulator MetR	35.61	0.106092	0.205279	0.526202	7.46097
P0C0U4	rimK	repressor	Ribosomal protein bS6--L-glutamate ligase	32.42	0.000525769	0.00348539	0.445703	8.91764
P17117	nfsA	repressor	Oxygen-insensitive NADPH nitroreductase	26.78	0.000125093	0.00111802	0.423887	13.445
P0A9A9	fur	activator	Ferric uptake regulation protein	16.78	0.00329918	0.0147432	0.391586	13.7482
P35340	ahpF	activator	Alkyl hydroperoxide reductase subunit F	56.14	6.24994e-05	0.000658546	0.346409	15.5705
P36553	hemF	activator	Oxygen-dependent coproporphyrinogen-III oxidase	34.3	0.0127546	0.0421364	0.261153	10.4354
P77499	sufC	activator	Probable ATP-dependent transporter SufC	27.57	0.000966457	0.00554928	0.25286	13.4779
P0AEH5	elaB	dual	Protein ElaB	11.3	0.00618983	0.0242348	0.21993	15.3146
P77522	sufB	activator	Iron-sulfur cluster assembly protein SufB	54.71	0.00138375	0.00743362	0.208281	12.4959
P06715	gor	activator	Glutathione reductase	48.74	0.00717119	0.0271908	0.151748	13.963
P77689	sufD	activator	Iron-sulfur cluster assembly protein SufD	46.79	0.0596591	0.132024	0.122585	12.4383
P0ABU2	ychF	repressor	Ribosome-binding ATPase YchF	39.64	0.0148584	0.0470517	0.115316	14.9923
P77444	sufS	activator	Cysteine desulfurase	44.41	0.0484195	0.113419	0.110927	12.5105
P0AE08	ahpC	activator	Alkyl hydroperoxide reductase C	20.75	0.184372	0.306755	0.106339	17.4951
P0AAY6	ybjN	repressor	Uncharacterized protein YbjN	17.65	0.162009	0.278008	0.102713	11.3057
P09030	xthA	activator	Exodeoxyribonuclease III	30.95	0.0330084	0.084794	0.0979523	13.7927
P76194	sufE	activator	Cysteine desulfuration protein SufE	15.79	0.154154	0.268362	0.0964573	10.6946
P77202	dsbG	activator	Thiol:disulfide interchange protein DsbG	27.48	0.21632	0.34389	-0.0603243	11.3713
P0ABT2	dps	activator	DNA protection during starvation protein	18.68	0.343738	0.475687	-0.0644664	17.8412
P0ACQ4	oxyR	repressor	DNA-binding transcriptional dual regulator OxyR	34.25	0.176597	0.296434	-0.110234	13.161
P0A9X1	znuC	activator	Zinc import ATP-binding protein ZnuC	27.85	0.0399983	0.0986974	-0.143966	11.183
P39172	znuA	activator	High-affinity zinc uptake system protein ZnuA	33.76	0.048742	0.113859	-0.148149	11.808
P23871	hemH	activator	Ferrochelatase	35.86	0.00190658	0.00946359	-0.241357	11.7744
P0AC94	gntP	repressor	High-affinity gluconate transporter	47.11	0.0363725	0.0917099	-0.317166	9.82616
P39405	fhuF	repressor	Ferric siderophore reductase	30.09	0.554449	0.662558	-0.319144	5.21953
P76344	zinT	activator	Metal-binding protein ZinT	24.75	0.011173	0.037808	-0.41353	7.70291
P39160	uxuB	repressor	D-mannonate oxidoreductase	53.55	0.000102125	0.000964411	-0.466896	13.3934
P24215	uxuA	repressor	Mannonate dehydratase	44.81	8.52523e-05	0.000842147	-0.486639	14.0148
P39180	flu	repressor	Antigen 43	106.76	0.0271844	0.07414	-0.789575	12.6087
P13029	katG	activator	Catalase-peroxidase	79.97	1.57933e-07	6.15939e-06	-1.63702	16.2272
P75824	hcr	activator	NADH oxidoreductase HCR	35.72	5.12184e-08	2.95786e-06	-3.47828	9.78533
P75825	hcp	activator	Hydroxylamine reductase	60.03	9.15569e-09	1.09553e-06	-3.57807	9.05703

### Sheet: SoxRS
					KO / WT
Function	Representative protein	Gene name	Protein name	Molecular weight [kDa]	P-value	Adjusted p-value	Ratio [log2]	Average expression
O2-	P0A9E2	soxS	Regulatory protein SoxS	12.9	1.14377e-08	1.2267e-06	2.70783	8.17578
	P0ACS2	soxR	Redox-sensitive transcriptional activator SoxR	17.14	0.196768	0.321838	0.133171	8.7324
					KO / WT
Representative protein	Gene name	SoxS Regulation	Protein name	Molecular weight [kDa]	P-value	Adjusted p-value	Ratio [log2]	Average expression
P00448	sodA	activator	Superoxide dismutase [Mn]	23.08	1.35147e-07	5.48443e-06	1.79078	15.8678
P05042	fumC	activator	Fumarate hydratase class II	50.46	6.48212e-05	0.000678251	1.21811	12.7605
P0ADV5	yhbW	activator	Luciferase-like monooxygenase	37.11	7.42184e-07	1.92136e-05	0.930369	11.4345
P0ACH5	marA	activator	Multiple antibiotic resistance protein MarA	15.17	0.000562718	0.00362627	0.886893	6.05204
P28861	fpr	activator	Flavodoxin/ferredoxin--NADP reductase	27.73	2.99803e-06	5.84616e-05	0.820954	13.2282
P52647	ydbK	activator	Probable pyruvate-flavodoxin oxidoreductase	128.74	5.18597e-07	1.42876e-05	0.815394	14.0731
P61949	fldA	activator	Flavodoxin 1	19.72	0.0256401	0.0707684	0.70448	13.2297
P0ABY4	fldB	activator	Flavodoxin 2	19.69	0.0534597	0.121162	0.680122	10.062
P07003	poxB	activator	Pyruvate dehydrogenase [ubiquinone]	61.97	1.42137e-06	3.28335e-05	0.657314	15.3982
P0AFL9	pqiA	activator	Intermembrane transport protein PqiA	46.43	0.0126324	0.0417789	0.603683	6.90766
P69786	ptsG	activator	PTS system glucose-specific EIICB component	50.64	2.18891e-05	0.000293451	0.558541	14.6379
P0A6T1	pgi	activator	Glucose-6-phosphate isomerase	61.49	0.000238395	0.00184511	0.521217	16.2885
P25553	aldA	activator	Lactaldehyde dehydrogenase	52.24	1.02128e-05	0.000160571	0.489925	16.9867
P0C0U4	rimK	activator	Ribosomal protein bS6--L-glutamate ligase	32.42	0.000525769	0.00348539	0.445703	8.91764
P17117	nfsA	activator	Oxygen-insensitive NADPH nitroreductase	26.78	0.000125093	0.00111802	0.423887	13.445
P0A9A9	fur	activator	Ferric uptake regulation protein	16.78	0.00329918	0.0147432	0.391586	13.7482
P0AE18	map	activator	Methionine aminopeptidase	29.31	0.00322786	0.0145326	0.391078	14.0388
P27245	marR	activator	Multiple antibiotic resistance protein MarR	16.05	0.00466918	0.0193936	0.375616	9.09192
P25516	acnA	activator	Aconitate hydratase A	97.62	0.000291776	0.00213708	0.367863	16.0295
P0AC53	zwf	activator	Glucose-6-phosphate 1-dehydrogenase	55.67	2.91497e-05	0.000359845	0.33358	15.0259
P38489	nfsB	activator	Oxygen-insensitive NAD(P)H nitroreductase	23.89	0.000124954	0.00111802	0.276482	15.0008
P0ADT2	ygiB	activator	UPF0441 protein YgiB	23.46	0.0011797	0.00650027	0.275377	13.1843
P0A6C1	nfo	activator	Endonuclease 4	31.46	0.00319129	0.0143896	0.25982	12.4033
P0A7I7	ribA	activator	GTP cyclohydrolase-2	21.82	0.000564081	0.00362727	0.258423	13.0479
P0AEY5	mdaB	activator	NADPH:quinone oxidoreductase MdaB	21.88	0.0134393	0.0437724	0.241727	13.6933
P0AE06	acrA	activator	Multidrug efflux pump subunit AcrA	42.17	0.0012604	0.0068818	0.169296	14.4189
P31224	acrB	activator	Multidrug efflux pump subunit AcrB	113.5	0.0286899	0.0767877	0.166221	14.0698
P0ACJ5	decR	activator	DNA-binding transcriptional activator DecR	17.43	0.338323	0.470347	0.139678	8.7354
P27241	waaZ	activator	Probable 3-deoxy-manno-octulosonic acid transferase	32.9	0.36823	0.498106	0.138639	9.82457
P27249	glnD	activator	Bifunctional uridylyltransferase/uridylyl-removing enzyme	102.33	0.0324529	0.0836534	0.136679	10.9147
P43671	pqiB	activator	Intermembrane transport protein PqiB	60.48	0.0791836	0.164007	0.113153	11.913
P0AAY6	ybjN	activator	Uncharacterized protein YbjN	17.65	0.162009	0.278008	0.102713	11.3057
P0AB10	pqiC	activator	Intermembrane transport lipoprotein PqiC	20.62	0.313184	0.445224	0.0863659	11.9508
P02930	tolC	activator	Outer membrane protein TolC	53.71	0.250237	0.381647	0.0571116	15.0929
P0A9D8	dapD	activator	2,3,4,5-tetrahydropyridine-2,6-dicarboxylate N-succinyltransferase	29.87	0.515152	0.630915	-0.0346373	15.749
P64610	yrbL	activator	Uncharacterized protein YrbL	24.33	0.322981	0.455357	-0.0683497	10.2999
P0ACI0	rob	repressor	Right origin-binding protein	33.12	0.175548	0.295592	-0.0898945	13.8523
P0ADT5	ygiC	activator	Putative acid--amine ligase YgiC	45	0.1418	0.251077	-0.154671	12.8107
P27240	waaY	activator	Lipopolysaccharide core heptose(II) kinase WaaY	27.44	0.00425444	0.0180501	-0.161077	12.1686
P76344	zinT	activator	Metal-binding protein ZinT	24.75	0.011173	0.037808	-0.41353	7.70291
P0A9H3	cadA	activator	Inducible lysine decarboxylase	81.21	0.000375886	0.00261223	-0.566201	12.7076
P0A915	ompW	repressor	Outer membrane protein W	22.91	1.98789e-06	4.2302e-05	-2.61675	15.9017
