## Supplementary Data 3 for "RatA is not a toxin but serves as a ubiquinone shuttle"

### Sheet: Plasmids
Plasmid†	promoter	Origin	Resistance	Reference
pZS*2–ratA–His	endogenous pratA	pSC101*	kanamycin	Fasnacht et al. 2025, Ref. 23
pZS*2–ratAB	endogenous pratA	pSC101*	kanamycin	this study
pZS*2	N/A	pSC101*	kanamycin	Fasnacht et al. 2025, Ref. 23
pBAD-ratAΔ13-strep	arabinose inducible pBAD	p15A	chloramphenicol	this study
pBAD-hns-strep	arabinose inducible pBAD	p15A	chloramphenicol	this study
pBAD-ubiB	arabinose inducible pBAD	p15A	chloramphenicol	this study
pBAD-ubiT	arabinose inducible pBAD	p15A	chloramphenicol	this study
pBAD33	arabinose inducible pBAD	p15A	chloramphenicol	Guzman et al. 1995, doi: 10.1128/jb.177.14.4121-4130.1995
pKT25-zip	IPTG inducible plac	p15A	kanamycin	Karimova et al. 2001, doi: 10.1073/pnas.95.10.5752
pUT18-zip	IPTG inducible plac	ColE1	ampicillin	Karimova et al. 2001, doi: 10.1073/pnas.95.10.5752
pKNT25	IPTG inducible plac	p15A	kanamycin	Karimova et al. 2001, doi: 10.1073/pnas.95.10.5752
pUT18C	IPTG inducible plac	ColE1	ampicillin	Karimova et al. 2001, doi: 10.1073/pnas.95.10.5752
pKNT25-ratAΔ14	IPTG inducible plac	p15A	kanamycin	this study
pUT18C-ubiA	IPTG inducible plac	ColE1	ampicillin	this study
pUT18C-ubiB	IPTG inducible plac	ColE1	ampicillin	this study
pUT18C-ubiC	IPTG inducible plac	ColE1	ampicillin	this study
pUT18C-ubiD	IPTG inducible plac	ColE1	ampicillin	this study
pUT18C-ubiE	IPTG inducible plac	ColE1	ampicillin	this study
pUT18C-ubiF	IPTG inducible plac	ColE1	ampicillin	this study
pUT18C-ubiG	IPTG inducible plac	ColE1	ampicillin	this study
pUT18C-ubiH	IPTG inducible plac	ColE1	ampicillin	this study
pUT18C-ubiJ	IPTG inducible plac	ColE1	ampicillin	this study
pUT18C-ubiK	IPTG inducible plac	ColE1	ampicillin	this study
pUT18C-ubiT	IPTG inducible plac	ColE1	ampicillin	this study
pUT18C-ubiU	IPTG inducible plac	ColE1	ampicillin	this study
pUT18C-ubiV	IPTG inducible plac	ColE1	ampicillin	this study
pUT18C-ubiX	IPTG inducible plac	ColE1	ampicillin	this study
†plasmid maps can be provided upon request

### Sheet: Primers
Plasmid Constructed	Template	Primer_ID	Primer Sequence	Restriction Enzyme	Inserted into Plasmid	Comments
pZS*2–ratAB	gDNA	IM_N81	tatactcgagttaagctgctaaagcgtagttttcgtcgtttgcgacCAGGGATTTAACTTCCCAGCC	XhoI	pZS*2
		IM_C84	tatatctagaTTATTTATTCGCTGATTTTTCTGC	XbaI
pBAD-ratAΔ13-strep	pBAD-ratA-His	IM_S81	CATCGTTTCACTCCTCTAGAGG	blunt	N/A	template from Fasnacht et al. 2025 (Ref. 23), deletes first 13 codons and generates the template for the next PCR
		IM_I80	[Phos]CCTCAGATTAGCCGGACC	blunt
	pBAD-ratAΔ13-His	IM_B81	tttttcgaactgcgggtggctccaCCTGGCACTGTAAACCTCTTTCG	blunt	N/A	exchanges protein tag
		IM_K33	[Phos]TAAAAGCTTGGCTGTTTTGGCGG	blunt
pBAD-hns-strep	pT15K_IV_hns	IM_S45	[Phos]ATGAGCGAAGCACTTAAAATTCTG	blunt	combined PCRs	template pT15K_IV_hns is an unpublished lab internal plasmid containing the wildtype hns sequence with a 3´-terminal strep tag sequence
		IM_S44	GATGCCTCTAGACTCAGCTAATTAAG	HindIII
	pBAD-ratAΔ13-strep	IM_K33	[Phos]taaAAGCTTGGCTGTTTTGGCGG	HindIII	combined PCRs
		IM_S81	CATCGTTTCACTCCTCTAGAGG	blunt
pBAD-ubiB	gDNA	IM_W91	tatagagctcaggagtgaaacgATGACGCCAGGTGAAGTACGGC	SacI	pBAD33
		IM_V88	tatatctagactTCAGCGTGTTTTGCGCCAACC	XbaI
pBAD-ubiT	gDNA	IM_O94	tatagagctcaggagtgaaacgGTGTTGGATAAACTGCGTTCCCG	SacI	pBAD33
		IM_S90	tatatctagactTTAGCATGGTTCACCTACCGATGTC	XbaI
pKNT25-ratAΔ14	gDNA	IM_E85	tatactgcagtCCTCAGATTAGCCGGACC	PstI	pKNT25
		IM_D85	tatatctagactCCTGGCACTGTAAACCTC	XbaI
pUT18C-ubiA	gDNA	IM_V87	tatactgcagtGAGTGGAGTCTGACGCAGAATAAG	PstI	pUT18C
		IM_W87	tatatctagactGAAATGCCAGTAACTCATTGCCAG	XbaI
pUT18C-ubiB	gDNA	IM_U88	tatactgcagtATGACGCCAGGTGAAGTACGG	PstI	pUT18C
		IM_V88	tatatctagactTCAGCGTGTTTTGCGCCAACC	XbaI
pUT18C-ubiC	gDNA	IM_W89	tatactgcagtATGTCACACCCCGCGTTAACG	PstI	pUT18C
		IM_X89	tatatctagactTTAGTACAACGGTGACGCCGG	XbaI
pUT18C-ubiD	gDNA	IM_Z89	tatactgcagtATGGACGCCATGAAATATAACGATTTACG	PstI	pUT18C
		IM_A90	tatatctagactTCAGGCGCTTTTACCGTTGTTAAAAATAGC	XbaI
pUT18C-ubiE	gDNA	IM_C90	tatactgcagtATGGTGGATAAGTCACAAGAAACGACG	PstI	pUT18C
		IM_D90	tatatctagactTCAGAACTTATAACCACGATGCAGCG	XbaI
pUT18C-ubiF	gDNA	IM_F90	tatactgcagtATGACAAATCAACCAACGGAAATTGCC	PstI	pUT18C
		IM_G90	tatatctagactCTACAACCCTAACGCATATTTCAGCG	XbaI
pUT18C-ubiG	gDNA	IM_X88	tatactgcagtATGAATGCCGAAAAATCGCCGG	PstI	pUT18C
		IM_Y88	tatatctagactTCACTTATTCTGCGTGTGCAGCATATAG	XbaI
pUT18C-ubiH	gDNA	IM_I90	tatactgcagtATGAGCGTAATCATCGTCGGTGG	PstI	pUT18C
		IM_J90	tatatctagactTCAACGCGCCACCCAACC	XbaI
pUT18C-ubiJ	gDNA	IM_A89	tatactgcagtATGCCTTTTAAACCTTTAGTGACGGC	PstI	pUT18C
		IM_B89	tatatctagactTCATTTAGCCTCCAGTTTTTCCAGC	XbaI
pUT18C-ubiK	gDNA	IM_O90	tatactgcagtATGATTGACCCGAAAAAAATTGAGC	PstI	pUT18C
		IM_P90	tatatctagactTTACAGCGTTGGGGGGAG	XbaI
pUT18C-ubiT	gDNA	IM_R90	tatactgcagtGTGTTGGATAAACTGCGTTCCCG	PstI	pUT18C
		IM_S90	tatatctagactTTAGCATGGTTCACCTACCGATGTC	XbaI
pUT18C-ubiU	gDNA	IM_U90	tatactgcagtATGGAGCTGCTCTGCCCTG	PstI	pUT18C
		IM_V90	tatatctagactTCACTGCCATTTACGGTGATATGC	XbaI
pUT18C-ubiV	gDNA	IM_X90	tatactgcagtATGAAATATTCCTTAGGGCCAGTGCTG	PstI	pUT18C
		IM_Y90	tatatctagactTTAGGCTTGCAGCTCCAGTCC	XbaI
pUT18C-ubiX	gDNA	IM_A91	tatactgcagtATGAAACGACTCATTGTAGGCATCAG	PstI	pUT18C
		IM_B91	tatatctagactTTATGCGCCCTGCCAGCG	XbaI
